# Beyond copy number: The regulatory architecture of mitochondrial DNA gene expression

**DOI:** 10.64898/2026.05.27.728277

**Authors:** Parisa Riahi, Sharwary Raghupathy, Bryan Le, Sol Taylor-Brill, Dylan Taylor, Rajiv McCoy, Shweta Ramdas, Arslan A. Zaidi

**Author notes:** Correspondence to A.A.Z. Contributed equally (Parisa Riahi, Sharwary Raghupathy, Bryan Le).

## Abstract

Mitochondrial DNA (mtDNA) copy number is widely used as a biomarker for mitochondrial function and disease risk, yet its relationship to mtDNA gene expression – one important functional output – remains poorly understood. Prior studies examining this relationship have largely relied on heterogeneous tissue samples, where confounding by cell-type composition obscures the underlying biology. We rigorously tested this relationship in lymphoblastoid cell lines (LCLs), where we find no correlation between mtDNA copy number and gene expression across 731 individuals, and minimal association across 49 GTEx tissues except whole blood. Using population genetic modeling of heteroplasmy drift between DNA and RNA, we estimate that effectively ≈50 out of 813 mtDNA templates are transcriptionally active in LCLs, indicating low mtDNA accessibility. This confirms, using an independent method and a different cell type, previous observations in HeLa cells, where mtDNA is largely compacted into nucleoids. Together, our results demonstrate that mtDNA copy number and expression are largely decoupled, and that above a certain rate-limiting threshold, mtDNA accessibility — rather than absolute copy number — is the more relevant quantity for explaining inter-individual differences in gene expression. This challenges the interpretation of mtDNA copy number as a proxy for mitochondrial transcriptional output and highlights the need for a more mechanistic understanding of mtDNA copy number associations with disease-relevant traits. *Cis*- and *trans*-eQTL mapping further reveals that genetic regulation of mtDNA gene expression operates primarily through post-transcriptional mechanisms rather than transcription initiation, yet despite the high inter-individual variance in mtDNA gene expression, genetic variation underlying mtDNA regulation appears to be under strong selective constraint.
