## Supplementary material for "Beyond copy number: The regulatory architecture of mitochondrial DNA gene expression": Dat_S1.txt

id	mtcn_2022	mtcn_2015	population	source_2015
HG00096	874	791	GBR
HG00100	670	817	GBR
HG00105	685	721	GBR
HG00108	686	752	GBR
HG00110	659	774	GBR
HG00113	745	950	GBR
HG00114	786	1074	GBR
HG00121	1015	1018	GBR
HG00122	966	1052	GBR
HG00127	814	973	GBR
HG00130	775	970	GBR
HG00132	830	928	GBR
HG00141	687	816	GBR
HG00142	929	1429	GBR
HG00146	694	751	GBR
HG00148	1113	1226	GBR
HG00151	787	1256	GBR
HG00160	711	873	GBR
HG00177	753	801	FIN
HG00179	925	1025	FIN
HG00183	1120	1114	FIN
HG00185	1043	1308	FIN
HG00186	795	1501	FIN
HG00188	875	998	FIN
HG00189	808	1006	FIN
HG00190	719	975	FIN
HG00233	683	779	GBR
HG00237	1051	1257	GBR
HG00243	681	873	GBR
HG00244	1039	1293	GBR
HG00250	734	873	GBR
HG00254	816	1042	GBR
HG00260	785	941	GBR
HG00265	872	1347	GBR
HG00269	727	1114	FIN
HG00277	714	745	FIN
HG00285	622	655	FIN
HG00290	1055	1010	FIN	LCL
HG00304	726	931	FIN	LCL
HG00311	787	1265	FIN
HG00318	765	846	FIN
HG00320	843	906	FIN
HG00325	948	926	FIN
HG00326	759	786	FIN
HG00327	611	597	FIN
HG00331	1086	784	FIN
HG00335	706	849	FIN
HG00337	885	922	FIN
HG00342	940	966	FIN
HG00355	744	1023	FIN
HG00360	1088	1231	FIN
HG00368	832	1050	FIN
HG00372	746	1036	FIN
HG00382	764	882	FIN
HG00404	700	775	CHS
HG00410	770	935	CHS	LCL
HG00442	878	820	CHS
HG00463	885	173	CHS
HG00473	749	688	CHS
HG00475	869	819	CHS
HG00513	709	288	CHS
HG00525	814	770	CHS
HG00533	726	851	CHS
HG00537	798	220	CHS
HG00551	833	1118	PUR
HG00553	732	880	PUR
HG00556	852	831	CHS
HG00565	856	938	CHS
HG00581	895	1126	CHS
HG00583	847	1021	CHS
HG00589	778	955	CHS
HG00590	784	975	CHS
HG00596	709	848	CHS
HG00607	694	871	CHS
HG00625	634	719	CHS
HG00628	944	731	CHS
HG00631	875	1120	CHS	LCL
HG00641	840	984	PUR
HG00653	729	898	CHS
HG00657	852	852	CHS
HG00663	901	797	CHS
HG00693	633	721	CHS
HG00704	710	806	CHS
HG00705	732	869	CHS
HG00728	716	915	CHS	LCL
HG00731	787	342	PUR	LCL
HG00737	636	709	PUR
HG00740	667	815	PUR
HG00844	722	726	CDX
HG00851	908	746	CDX
HG00864	718	378	CDX
HG00956	829	1117	CDX
HG00978	1081	748	CDX
HG01029	1041	1494	CDX
HG01031	652	243	CDX
HG01047	597	689	PUR
HG01052	1016	23	PUR
HG01055	618	714	PUR
HG01060	1190	68	PUR
HG01061	479	31	PUR
HG01073	645	675	PUR
HG01092	805	36	PUR	Blood
HG01108	442	63	PUR
HG01113	1120	1435	CLM
HG01125	735	879	CLM
HG01131	488	661	CLM	LCL
HG01137	904	998	CLM
HG01161	673	58	PUR	Blood
HG01162	617	46	PUR	Blood
HG01164	651	55	PUR	Blood
HG01170	438	36	PUR
HG01173	662	60	PUR
HG01174	898	51	PUR
HG01188	618	60	PUR
HG01190	743	52	PUR
HG01204	898	76	PUR
HG01242	655	56	PUR
HG01250	899	819	CLM
HG01251	761	703	CLM
HG01260	581	637	CLM
HG01271	848	1472	CLM
HG01277	676	912	CLM
HG01284	613	741	CLM	LCL
HG01312	701	64	PUR	Blood
HG01341	741	909	CLM
HG01342	522	636	CLM
HG01345	867	1254	CLM
HG01348	627	821	CLM
HG01363	764	1058	CLM	LCL
HG01365	596	738	CLM
HG01372	627	822	CLM	LCL
HG01383	700	860	CLM
HG01389	593	667	CLM
HG01390	645	725	CLM
HG01392	681	45	PUR	Blood
HG01393	700	51	PUR	Blood
HG01395	847	55	PUR	Blood
HG01447	578	726	CLM	LCL
HG01461	765	938	CLM
HG01468	796	1014	CLM	LCL
HG01479	598	751	CLM	LCL
HG01488	651	784	CLM
HG01489	726	868	CLM
HG01492	512	730	CLM
HG01494	528	599	CLM
HG01501	819	1046	IBS
HG01503	896	1342	IBS
HG01506	976	1443	IBS
HG01509	895	1066	IBS
HG01515	783	942	IBS
HG01518	482	564	IBS
HG01522	780	900	IBS
HG01524	734	863	IBS
HG01527	775	894	IBS
HG01578	776	1123	PEL
HG01589	703	41	PJL	Blood
HG01593	673	29	PJL	Blood
HG01597	589	809	KHV
HG01598	884	1095	KHV
HG01600	857	62	KHV
HG01606	797	930	IBS
HG01607	604	674	IBS
HG01610	702	801	IBS
HG01613	757	780	IBS
HG01615	1061	1354	IBS
HG01630	778	983	IBS
HG01669	626	1022	IBS
HG01682	785	995	IBS
HG01684	679	849	IBS
HG01686	787	1042	IBS
HG01695	845	1085	IBS
HG01762	641	692	IBS
HG01765	617	790	IBS	LCL
HG01771	633	692	IBS
HG01785	635	756	IBS	LCL
HG01790	863	1168	GBR
HG01797	610	790	CDX
HG01800	631	818	CDX
HG01806	935	1169	CDX
HG01809	563	713	CDX
HG01812	730	950	CDX
HG01817	615	846	CDX
HG01843	572	55	KHV
HG01844	731	50	KHV
HG01846	712	81	KHV
HG01849	521	63	KHV
HG01851	514	54	KHV
HG01853	917	65	KHV
HG01858	660	60	KHV
HG01862	637	937	KHV
HG01863	745	1104	KHV
HG01870	662	54	KHV
HG01872	843	43	KHV
HG01878	788	28	KHV
HG01879	747	977	ACB
HG01890	677	68	ACB
HG01893	846	63	PEL
HG01912	750	69	ACB
HG01918	863	45	PEL
HG01920	706	46	PEL
HG01921	741	50	PEL
HG01932	888	1239	PEL
HG01939	726	1007	PEL
HG01945	813	1113	PEL
HG01950	1036	1502	PEL
HG01951	763	1062	PEL
HG01953	840	31	PEL
HG01965	528	31	PEL	Blood
HG01970	762	28	PEL
HG01973	921	30	PEL
HG01988	650	87	ACB
HG02023	773	1103	KHV
HG02025	686	873	KHV	LCL
HG02026	659	756	KHV	LCL
HG02031	735	1044	KHV
HG02052	1200	1073	ACB
HG02053	827	1019	ACB
HG02058	805	55	KHV
HG02067	596	761	KHV
HG02069	463	44	KHV
HG02089	583	921	PEL
HG02090	883	1265	PEL
HG02102	721	45	PEL	Blood
HG02104	701	1002	PEL
HG02105	813	1257	PEL
HG02121	655	76	KHV
HG02128	1030	47	KHV
HG02134	629	803	KHV
HG02136	670	941	KHV
HG02142	582	41	KHV
HG02150	687	45	PEL	Blood
HG02155	965	1331	CDX
HG02156	720	990	CDX
HG02165	1006	1461	CDX
HG02166	1222	1300	CDX
HG02178	576	883	CDX
HG02182	816	903	CDX
HG02185	927	886	CDX
HG02188	630	807	CDX
HG02215	847	1137	GBR
HG02220	766	1265	IBS
HG02230	767	1058	IBS
HG02232	939	1253	IBS
HG02236	664	1033	IBS
HG02250	671	883	CDX
HG02265	916	51	PEL	Blood
HG02271	823	993	PEL
HG02274	678	73	PEL	Blood
HG02281	864	75	ACB
HG02282	847	78	ACB
HG02283	728	947	ACB
HG02292	702	773	PEL
HG02301	571	827	PEL
HG02307	596	827	ACB
HG02312	572	79	PEL	Blood
HG02323	845	1241	ACB
HG02332	661	923	ACB
HG02334	769	1016	ACB
HG02337	466	649	ACB
HG02348	812	29	PEL	Blood
HG02355	763	990	CDX
HG02364	839	907	CDX
HG02373	1097	931	CDX
HG02389	646	867	CDX
HG02394	1004	1188	CDX
HG02396	835	1115	CDX
HG02409	637	797	CDX
HG02425	591	35	PEL	Blood
HG02429	999	1273	ACB
HG02439	1112	78	ACB	Blood
HG02449	422	489	ACB
HG02450	809	1016	ACB
HG02471	763	871	ACB
HG02479	532	658	ACB
HG02481	712	46	ACB	Blood
HG02489	665	741	ACB
HG02491	774	66	PJL	Blood
HG02494	1083	61	PJL	Blood
HG02497	770	1111	ACB
HG02502	721	54	ACB	Blood
HG02511	963	754	ACB
HG02513	696	942	KHV
HG02536	692	49	ACB	Blood
HG02545	779	58	ACB	Blood
HG02568	1411	1795	GWD	LCL
HG02574	1149	1412	GWD	LCL
HG02580	893	53	ACB	Blood
HG02583	730	886	GWD	LCL
HG02597	613	43	PJL	Blood
HG02601	649	56	PJL	Blood
HG02611	1057	1295	GWD	LCL
HG02613	838	1031	GWD	LCL
HG02614	677	816	GWD	LCL
HG02620	826	1041	GWD	LCL
HG02623	792	940	GWD	LCL
HG02624	856	1050	GWD	LCL
HG02628	746	931	GWD	LCL
HG02643	817	1041	GWD	LCL
HG02649	526	62	PJL	Blood
HG02654	840	43	PJL	Blood
HG02660	768	64	PJL	Blood
HG02678	867	1016	GWD	LCL
HG02681	690	31	PJL	Blood
HG02694	1071	35	PJL	Blood
HG02697	677	62	PJL	Blood
HG02703	690	853	GWD	LCL
HG02715	934	1107	GWD	LCL
HG02728	873	38	PJL	Blood
HG02731	782	30	PJL	Blood
HG02733	674	51	PJL	Blood
HG02737	739	53	PJL	Blood
HG02768	1025	1260	GWD	LCL
HG02789	973	42	PJL	Blood
HG02792	1309	40	PJL	Blood
HG02799	715	894	GWD	LCL
HG02804	908	1091	GWD	LCL
HG02814	1355	1680	GWD	LCL
HG02816	802	1124	GWD	LCL
HG02817	1028	1400	GWD	LCL
HG02839	1110	1526	GWD	LCL
HG02851	991	1340	GWD	LCL
HG02855	978	1215	GWD	LCL
HG02884	966	1335	GWD	LCL
HG02888	949	1275	GWD	LCL
HG02896	1109	1493	GWD	LCL
HG02941	1060	1111	ESN	LCL
HG02946	1158	1584	ESN	LCL
HG02968	803	965	ESN	LCL
HG02970	810	1065	ESN	LCL
HG02977	907	1148	ESN	LCL
HG02979	1016	1378	ESN	LCL
HG02981	701	900	ESN	LCL
HG02983	1060	1374	GWD	LCL
HG03018	788	31	PJL	Blood
HG03019	898	47	PJL	Blood
HG03058	918	1156	MSL	LCL
HG03060	987	1250	MSL	LCL
HG03064	765	1102	MSL	LCL
HG03069	728	956	MSL	LCL
HG03077	853	1021	MSL	LCL
HG03082	801	1045	MSL	LCL
HG03084	779	950	MSL	LCL
HG03091	857	1115	MSL	LCL
HG03097	1110	1416	MSL	LCL
HG03105	927	1155	ESN	LCL
HG03117	671	865	ESN	LCL
HG03118	1044	1405	ESN	LCL
HG03127	822	1059	ESN	LCL
HG03129	973	1279	ESN	LCL
HG03135	818	1037	ESN	LCL
HG03157	836	1120	ESN	LCL
HG03160	898	1165	ESN	LCL
HG03166	1143	1464	ESN	LCL
HG03209	898	1178	MSL	LCL
HG03225	1033	1403	MSL	LCL
HG03235	789	54	PJL	Blood
HG03247	810	1072	GWD	LCL
HG03268	866	1217	ESN	LCL
HG03271	878	1213	ESN	LCL
HG03279	1070	1540	ESN	LCL
HG03294	635	859	ESN	LCL
HG03301	725	1042	ESN	LCL
HG03311	935	1087	ESN	LCL
HG03313	662	793	ESN	LCL
HG03372	750	781	ESN	LCL
HG03380	961	1299	MSL	LCL
HG03382	1010	1268	MSL	LCL
HG03397	1333	1621	MSL	LCL
HG03401	914	1151	MSL	LCL
HG03419	1015	1291	MSL	LCL
HG03445	888	1220	MSL	LCL
HG03446	882	1182	MSL	LCL
HG03460	1067	1483	MSL	LCL
HG03461	1069	1229	MSL	LCL
HG03478	1000	7	MSL	LCL
HG03485	682	882	MSL	LCL
HG03491	783	39	PJL	Blood
HG03499	869	960	ESN	LCL
HG03514	848	1050	ESN	LCL
HG03520	1023	1006	ESN	LCL
HG03521	884	912	ESN	LCL
HG03548	1172	1442	MSL	LCL
HG03556	853	1192	MSL	LCL
HG03557	1091	1455	MSL	LCL
HG03558	903	993	MSL	LCL
HG03563	741	949	MSL	LCL
HG03578	772	1102	MSL	LCL
HG03585	984	1097	BEB	LCL
HG03589	1096	1460	BEB	LCL
HG03593	695	944	BEB	LCL
HG03594	726	854	BEB	LCL
HG03595	997	1350	BEB	LCL
HG03598	928	1272	BEB	LCL
HG03604	910	1188	BEB	LCL
HG03616	1081	1252	BEB	LCL
HG03631	814	23	PJL	Blood
HG03646	902	51	STU	Blood
HG03660	794	48	PJL	Blood
HG03667	843	42	PJL	Blood
HG03668	1051	39	PJL	Blood
HG03673	671	50	STU	Blood
HG03692	851	53	STU	Blood
HG03695	709	47	STU	Blood
HG03696	1006	45	STU	Blood
HG03697	809	41	STU	Blood
HG03709	945	33	PJL	Blood
HG03711	695	50	STU	Blood
HG03714	953	48	ITU	Blood
HG03717	1045	52	ITU	Blood
HG03727	897	57	ITU	Blood
HG03730	842	59	ITU	Blood
HG03736	944	50	STU	Blood
HG03738	867	55	STU	Blood
HG03741	872	46	STU	Blood
HG03743	839	44	STU	Blood
HG03765	713	32	PJL	Blood
HG03770	826	44	ITU	Blood
HG03778	958	49	ITU	Blood
HG03780	808	38	ITU	Blood
HG03781	669	54	ITU	Blood
HG03782	1080	55	ITU	Blood
HG03803	812	987	BEB	LCL
HG03815	838	966	BEB	LCL
HG03823	932	1301	BEB	LCL
HG03826	851	1227	BEB	LCL
HG03857	1226	62	STU	Blood
HG03858	872	36	STU	Blood
HG03861	695	36	ITU	Blood
HG03862	785	53	ITU	Blood
HG03864	898	44	ITU	Blood
HG03866	882	44	ITU	Blood
HG03868	980	45	ITU	Blood
HG03885	844	971	STU	LCL
HG03888	771	908	STU	LCL
HG03896	927	46	STU	Blood
HG03897	772	63	STU	Blood
HG03898	1007	58	STU	Blood
HG03900	706	60	STU	Blood
HG03902	746	1027	BEB	LCL
HG03910	751	946	BEB	LCL
HG03922	982	975	BEB	LCL
HG03934	1034	1271	BEB	LCL
HG03971	868	63	ITU	Blood
HG03976	725	71	ITU	Blood
HG03977	862	63	ITU	Blood
HG03978	866	39	ITU	Blood
HG03989	925	48	STU	Blood
HG03998	747	46	STU	Blood
HG04002	910	47	ITU	Blood
HG04025	836	53	ITU	Blood
HG04029	936	49	STU	Blood
HG04033	797	52	STU	Blood
HG04047	867	51	STU	Blood
HG04054	908	41	ITU	Blood
HG04059	996	47	ITU	Blood
HG04060	739	77	ITU	Blood
HG04061	796	55	ITU	Blood
HG04062	838	44	ITU	Blood
HG04063	820	52	ITU	Blood
HG04075	990	60	STU	Blood
HG04100	932	54	STU	Blood
HG04107	940	27	STU	Blood
HG04141	1095	1299	BEB	LCL
HG04152	774	1026	BEB	LCL
HG04155	1223	1795	BEB	LCL
HG04156	1129	1633	BEB	LCL
HG04158	823	1044	BEB	LCL
HG04164	1047	1403	BEB	LCL
HG04171	966	1262	BEB	LCL
HG04177	737	927	BEB	LCL
HG04185	754	941	BEB	LCL
HG04188	865	1146	BEB	LCL
HG04194	751	942	BEB	LCL
HG04195	876	1179	BEB	LCL
HG04216	616	41	ITU	Blood
HG04227	775	55	STU	Blood
HG04235	797	59	ITU	Blood
NA06985	1709		CEU
NA07000	999		CEU
NA11919	1479		CEU
NA11930	958		CEU
NA11932	1236		CEU
NA11933	983		CEU
NA12003	883		CEU
NA12046	1741		CEU
NA12058	1157		CEU
NA12154	1175		CEU
NA12275	974		CEU
NA12286	789		CEU
NA12287	676		CEU
NA12348	1416		CEU
NA12399	655		CEU
NA12413	761		CEU
NA12414	676		CEU
NA12546	710		CEU
NA12717	1306		CEU
NA12718	1082		CEU
NA12748	1459		CEU
NA12762	1119		CEU
NA12778	820		CEU
NA12812	640		CEU
NA12815	1089		CEU
NA12828	993		CEU
NA12843	837		CEU
NA12874	974		CEU
NA12878	844		CEU
NA12889	1064		CEU
NA18486	690		YRI
NA18501	1056		YRI
NA18504	946		YRI
NA18507	756		YRI
NA18508	816		YRI
NA18516	519		YRI
NA18522	1003		YRI
NA18528	893		CHB
NA18531	840		CHB
NA18535	869		CHB
NA18536	391		CHB
NA18541	671		CHB
NA18542	1254		CHB
NA18544	944		CHB
NA18545	1157		CHB
NA18548	964		CHB
NA18553	593		CHB
NA18555	937		CHB
NA18557	419		CHB
NA18558	816		CHB
NA18561	994		CHB
NA18574	723		CHB
NA18596	873		CHB
NA18608	985		CHB
NA18609	755		CHB
NA18610	565		CHB
NA18621	1029		CHB
NA18622	767		CHB
NA18626	702		CHB
NA18636	988		CHB
NA18639	615		CHB
NA18645	566		CHB
NA18646	581		CHB	LCL
NA18745	674		CHB
NA18749	735		CHB
NA18853	992		YRI
NA18856	1076		YRI
NA18861	921		YRI
NA18864	971		YRI	LCL
NA18865	699		YRI	LCL
NA18874	835		YRI
NA18876	1055		YRI	LCL
NA18877	801		YRI	LCL
NA18878	535		YRI	LCL
NA18879	805		YRI	LCL
NA18881	677		YRI	LCL
NA18915	482		YRI	LCL
NA18924	1297		YRI
NA18934	793		YRI
NA18942	755		JPT
NA18948	487		JPT
NA18951	1086		JPT
NA18953	784		JPT
NA18954	691		JPT
NA18956	853		JPT
NA18962	509		JPT
NA18963	523		JPT
NA18969	884		JPT
NA18970	951		JPT
NA18971	856		JPT
NA18972	790		JPT
NA18977	733		JPT
NA18982	766		JPT
NA18987	615		JPT
NA18995	805		JPT
NA18997	752		JPT
NA19009	562		JPT
NA19010	653		JPT
NA19025	522		LWK	LCL
NA19026	675		LWK	LCL
NA19028	922		LWK
NA19038	776		LWK
NA19054	1175		JPT
NA19055	654		JPT
NA19062	822		JPT
NA19064	444		JPT
NA19068	673		JPT
NA19075	459		JPT
NA19077	724		JPT
NA19080	883		JPT
NA19081	616		JPT
NA19095	775		YRI
NA19116	932		YRI
NA19117	660		YRI
NA19129	925		YRI
NA19143	722		YRI
NA19238	773		YRI	LCL
NA19239	839		YRI	LCL
NA19308	708		LWK
NA19312	728		LWK
NA19317	393		LWK
NA19323	755		LWK	LCL
NA19332	838		LWK
NA19334	874		LWK
NA19338	833		LWK
NA19346	593		LWK
NA19351	853		LWK
NA19355	700		LWK
NA19374	714		LWK
NA19377	841		LWK
NA19385	783		LWK
NA19393	653		LWK
NA19397	665		LWK
NA19401	790		LWK
NA19404	529		LWK
NA19430	972		LWK
NA19438	869		LWK
NA19443	953		LWK
NA19449	803		LWK
NA19451	906		LWK
NA19454	794		LWK	LCL
NA19475	800		LWK	LCL
NA19625	680		ASW
NA19648	849		MXL
NA19649	788		MXL
NA19654	458		MXL
NA19657	556		MXL
NA19663	433		MXL
NA19670	1037		MXL
NA19676	672		MXL
NA19682	761		MXL
NA19704	551		ASW
NA19711	963		ASW
NA19713	829		ASW
NA19717	492		MXL
NA19719	466		MXL
NA19723	867		MXL
NA19726	844		MXL
NA19731	705		MXL
NA19732	1006		MXL
NA19741	713		MXL
NA19752	769		MXL
NA19758	744		MXL
NA19759	629		MXL
NA19761	644		MXL
NA19762	909		MXL
NA19764	598		MXL
NA19770	672		MXL
NA19773	610		MXL
NA19774	864		MXL
NA19780	846		MXL
NA19785	817		MXL
NA19788	910		MXL
NA19789	1306		MXL
NA19795	535		MXL
NA19818	538		ASW
NA19835	526		ASW
NA19901	452		ASW
NA19904	694		ASW
NA19908	1093		ASW
NA19913	808		ASW	LCL
NA19917	706		ASW
NA19923	944		ASW
NA19982	556		ASW
NA20278	603		ASW
NA20294	697		ASW
NA20298	807		ASW
NA20314	769		ASW
NA20317	801		ASW
NA20318	793		ASW	LCL
NA20320	783		ASW	LCL
NA20332	666		ASW
NA20334	827		ASW
NA20342	769		ASW
NA20351	734		ASW
NA20359	748		ASW
NA20412	767		ASW
NA20502	958		TSI
NA20507	578		TSI
NA20511	845		TSI	LCL
NA20513	781		TSI
NA20522	1107		TSI
NA20525	779		TSI
NA20532	899		TSI
NA20533	789		TSI
NA20536	620		TSI
NA20543	904		TSI
NA20587	815		TSI	LCL
NA20755	520		TSI
NA20762	1162		TSI	LCL
NA20763	772		TSI	LCL
NA20764	719		TSI	LCL
NA20767	680		TSI	LCL
NA20771	609		TSI
NA20775	689		TSI
NA20778	846		TSI
NA20790	1010		TSI
NA20792	1228		TSI
NA20797	556		TSI
NA20811	762		TSI
NA20815	349		TSI
NA20821	681		TSI	LCL
NA20822	739		TSI	LCL
NA20827	614		TSI	LCL
NA20832	553		TSI	LCL
NA20847	788		GIH
NA20850	905		GIH
NA20856	845		GIH
NA20859	830		GIH
NA20862	605		GIH
NA20866	1148		GIH
NA20867	731		GIH
NA20870	741		GIH
NA20872	1069		GIH
NA20875	710		GIH
NA20876	819		GIH
NA20878	979		GIH
NA20884	881		GIH
NA20886	319		GIH
NA20888	312		GIH
NA20889	624		GIH
NA20896	662		GIH
NA20902	716		GIH
NA21098	1145		GIH
NA21110	1000		GIH
NA21111	1590		GIH
NA21112	820		GIH
NA21120	1745		GIH
NA21124	725		GIH	LCL
NA21127	1664		GIH	LCL
NA21129	748		GIH	LCL
